# Specific ZNF274 binding interference at *SNORD116* activates the maternal transcripts in Prader-Willi syndrome neurons

**DOI:** 10.1101/2020.06.13.149864

**Authors:** Maéva Langouët, Dea Gorka, Clarisse Orniacki, Clémence M Dupont-Thibert, Michael S Chung, Heather R Glatt-Deeley, Noelle Germain, Leann J Crandall, Justin L Cotney, Christopher E Stoddard, Marc Lalande, Stormy J Chamberlain

**Affiliations:** Department of Genetics and Genome Sciences, School of Medicine, University of Connecticut, Farmington CT, 06013, USA; Institute for Systems Genomics, University of Connecticut, Farmington CT, 06013, USA

## Abstract

Prader-Willi syndrome (PWS) is characterized by neonatal hypotonia, developmental delay, and hyperphagia/obesity. This disorder is caused by the absence of paternally-expressed gene products from chromosome 15q11-q13. We previously demonstrated that knocking out ZNF274, a KRAB-domain zinc finger protein capable of recruiting epigenetic machinery to deposit the H3K9me3 repressive histone modification, can activate expression from the normally silent maternal allele of *SNORD116* in neurons derived from PWS iPSCs. However, ZNF274 has many other targets in the genome in addition to *SNORD116*. Depleting ZNF274 will surely affect the expression of other important genes and disrupt other pathways. Here we used CRISPR/Cas9 to delete ZNF274 binding sites at the *SNORD116* locus to determine whether activation of the maternal copy of *SNORD116* could be achieved without altering ZNF274 protein levels. We obtained similar activation of gene expression from the normally silenced maternal allele in neurons derived from PWS iPSCs, compared to ZNF274 knockout, demonstrating that ZNF274 is directly involved in the repression of *SNORD116*. These results suggest that interfering with ZNF274 binding at the maternal *SNORD116* locus is a potential therapeutic strategy for PWS.
