## Supplemental Tables for "Specific ZNF274 binding interference at *SNORD116* activates the maternal transcripts in Prader-Willi syndrome neurons"

### Sheet: A. sgRNA sequences
	CRISPR-Cas9 Specie	Sequence	PAM used	sense/ antisense	Targeting
ZNF274 Guide-1	Spy	CCTCCAGGCTTCCGACGGCC	TGG	sense	exon 2 in NM_133502
ZNF274 Guide-2	Spy	CCTGCAGGACAACCTGCCGA	GGG	sense	exon 6 in NM_133502
116-Z-BS Guide-1	Spy	CTCAGTTCCGATGAGAACGA	CGG	antisense	right downstream consensus binding site sequence
116-Z-BS Guide-2	Spy VQR	GAAAAGCTGAACAAAATGAG	TGAG	sense	in the consensus binding site sequence
SNOG1del Guide-1	Spy	GCCACTCTCATTCAGCACGT	GGG	antisense	upstream SNORD116-1 (BS1)
SNOG1del Guide-2	Spy	GCAGATTTCATATGTACCAC	AGG	sense	downstrean SNORD116-9 (BS6)
Scramble Guide	Spy	CAGTCGGGCGTCATCATGAT	none	none	none

### Sheet: B. Transduced cell lines
Cell lines	CTRL1	CTRL2	AS	PWS	LD KO1	LD KO3	BS5mut1	BS1-4del-BS5mut2	BS5-6mod-up	BS4-5del-BS6mod-up	BS6mod-down	SNOG1del1	SNOG1del2
Expression Cas9	none	none	none	none	constitutive	transient	transient	constitutive	constitutive	constitutive	transient	transient	transient
Guide RNA	none	none	none	none	ZNF274 Guide-1 and -2	ZNF274 Guide-1 and -2	116-Z-BS Guide-1	116-Z-BS Guide-2	116-Z-BS Guide-2	116-Z-BS Guide-2	116-Z-BS Guide-1	SNOG1 del Guide-1 and -2	SNOG1 del Guide-1 and -2
Genetic alterations	none	none	15q11-q13 maternal deletion	15q11-q13 paternal deletion	15q11-q13 paternal deletion + ZNF274 KO (point mutation leading to frameshift and premature stop codon)	15q11-q13 paternal deletion + ZNF274 KO (26kb exon2-exon6 ZNF274 : one deletion and one inversion -> leading to frameshift and premture stop codon)	15q11-q13 paternal deletion + BS5 mutation	15q11-q13 paternal deletion + BS1 to BS4 deletion + BS5 mutation + BS6 upstream modification	15q11-q13 paternal deletion + BS5 upstream modification + BS6 upstream modification	15q11-q13 paternal deletion + BS4 to BS5 deletion + BS6 upstream modification	15q11-q13 paternal deletion + BS1 to BS6 deletion	15q11-q13 paternal deletion + BS6 downstream modification	15q11-q13 paternal deletion + BS6 downstream modification
reference	Langouet et al 2017	Langouet et al 2017	Langouet et al 2017	Langouet et al 2017	Langouet et al 2017

### Sheet: C. SYBR primers list
Name	Forward 5'->3'	Reverse 5'->3'	size (bp)	use	Reference
SNOG1-BS1	GAGTGAGGGACAACTTCCACTGA	TCCCACCCATGTACCTCACA	120	ChIP-qPCR	Langouet et al. 2017
SNOG1-BS2	AACTGAGGTCCAGCACATTGCC	GTGCCTGTGATGTGAGACTTTCA	120	ChIP-qPCR	Langouet et al. 2017
SNOG1-BS3	TCTTCAAATGTGCTTGGATCGA	GCAACGTGCTGGACCTCAGT	120	ChIP-qPCR	Langouet et al. 2017
SNOG1-BS4	TGCCTCTTCGAACGTGCTT	CGTGCTGGACCTCAGTTCTG	120	ChIP-qPCR	Langouet et al. 2017
SNOG1-BS5	GGCATCCACAGGCCAAAGT	CCATGGCTGCCACACCATA	120	ChIP-qPCR	Langouet et al. 2017
SNOG1-BS6	TGAGGGTGTCTTTGGGATTCC	AGCTGTGCCACTGAGCAAAA	120	ChIP-qPCR	Langouet et al. 2017
SNOG1-del screen	GGCAAGGAAGATGGTTGATT	CTTCCTTCCATGCCAATGAC		PCR screening	none
SNOG1-del Seq		TGCAGAGGAAATGAGTGTGC		sequencing	none
BS1 screen	TGCCCATTGCTCAGTGGTG	CCACCACGCCATCACAGAG	402	PCR screening and Forward used for sequencing	none
BS2 screen	CTGTTTCTCAGCAGGCCAC	CACAGAGGGAATATTTCTATTGTGCC	402	PCR screening	none
BS2 seq	ATGGCGAGTTCCACTCCTAA			sequencing	none
BS3 screen	ATTAATGGCATGGCGAGTTCC	CACCCATGTACCTCACACAG	401	PCR screening	none
BS3 seq	TCCCAAAGTGGATGGTCTGT			sequencing	none
BS4 screen	TTCTCAGCAGGCCACTAATG	CGTCTATGTCATACAGAGGAAATGTTC	411	PCR screening	none
BS4 seq	AGTTCCACTCCCAGAGCTGA			sequencing	none
BS5 screen	ACGGTAAGCATTCCTCTGCC	CCGTCTACATCGCACAGAGG	413	PCR screening and Forward used for sequencing	none
BS6 screen	TGGCATGCTGAGTTCCTCTC	GGGCTACCCAAGTATGATTCTC	409	PCR screening and Forward used for sequencing	none
